# Phosphodiesterase 3A modulators sensitize tumor cells to Bcl-xL and Bcl-2/Bcl-xL inhibitors

**DOI:** 10.1101/2025.04.10.648087

**Authors:** Kirsi Toivanen, Astrid Murumägi, Agnieszka Wozniak, Karo Wyns, Chao-Chi Wang, Luna De Sutter, Mariliina Arjama, Nanna Merikoski, Sami Salmikangas, Omar Youssef, Jorma Isola, Olli Kallioniemi, Patrick Schöffski, Tom Böhling, Harri Sihto

## Abstract

Phosphodiesterase 3A (PDE3A) modulators are emerging anticancer agents for tumors that co-express PDE3A and Schlafen 12 (SLFN12), promoting the formation of a cytotoxic PDE3A-SLFN12 complex. The effect correlates with PDE3A and SLFN12 expression levels. In this study, we conducted a high-throughput screening of 526 compounds in three sarcoma cell lines to identify synergistic or antagonistic interactions with PDE3A modulators. Synergistic mechanisms were further investigated in cell lines and in patient-derived xenograft models of leiomyosarcoma and myxofibrosarcoma in mice. Several drug classes showed potential synergy, and PDE3A modulators sensitized cells to otherwise ineffective Bcl-2/xL inhibitors. The combination of a PDE3A modulator and a Bcl-xL inhibitor induced tumor regression in a patient-derived leiomyosarcoma model *in vivo*. Our findings reveal that PDE3A modulators synergized with several inhibitors of key cancer pathways, offering promising potential for future treatments. With further research, PDE3A modulators and combination therapies could provide effective targeted treatment options for tumors expressing both PDE3A and SLFN12, paving the way for innovative and hopeful advancements in cancer treatment.
