## Supplementary Table S1 for "Phosphodiesterase 3A modulators sensitize tumor cells to Bcl-xL and Bcl-2/Bcl-xL inhibitors"

### Sheet: Sheet1
Target	Endogen peroxidase block	Antigen retrieval*	Blocking reagent	Primary antibody	Secondary antibody	DAB	Control tissue
PDE3A	30 min 1% H2O2 in Milli-Q water	3 min at +110 °C in EnVision FLEX Target Retrieval Solution in decloaking chamber	No prior blocking performed. Included in the primary antibody dilute.	1:400 in WellMed BrightDiluent 30 min room temperature	1 hour room temperature; WellMed BrightVision Goat anti-Rabbit	5 min ImmPACT® DAB Peroxidase	Healthy colon; positively staining intestinal cells of Cajal
SLFN12*	10 min 2.6% H2O2 in Milli-Q water	12 min at +95 °C in EnVision FLEX Target Retrieval Solution in decloaking chamber	No prior blocking performed. Included in the primary antibody dilute.	1:500 in WellMed BrightDiluent 30 min room temperature	1 hour room temperature; WellMed BrightVision Goat anti-Rabbit	5 min ImmPACT® DAB Peroxidase	Placenta; positively staining syncytiotrophoblast
Ki-67	30 min 1% H2O2 in Milli-Q water	15 min at +95 °C in EnVision FLEX Target Retrieval Solution in decloaking chamber	No prior blocking performed. Included in the primary antibody dilute.	1:1000 in WellMed BrightDiluent overnight at +4 °C	30 min room temperature; WellMed BrightVision Goat anti-Mouse	5 min ImmPACT® DAB Peroxidase	Tonsil
HLA-A	30 min 1% H2O2 in Milli-Q water	15 min at +95 °C in EnVision FLEX Target Retrieval Solution in decloaking chamber	No prior blocking performed. Included in the primary antibody dilute.	1:1500 in WellMed BrightDiluent overnight at +4°C	30 min room temperature; WellMed BrightVision Goat anti-Rabbit	5 min ImmPACT® DAB Peroxidase	Negatively staining mouse liver tissue
*In SLFN12 staining, antigen retrieval was performed before endogenous peroxidase blocking.
Abbreviations: HLA-A = human leukocyte antigen A
