## Supplementary Table S4 for "Phosphodiesterase 3A modulators sensitize tumor cells to Bcl-xL and Bcl-2/Bcl-xL inhibitors"

### Sheet: Results per model
Sarcoma histotype	PDX Model ID	Average PDE3A expression	Average SLFN12 expression	PDE3A ≥1 and SLFN12 ≥0.25
Dedifferentiated liposarcoma	UZLX-STS124X	1.25	1.5	If PDE3A <1 or SLFN12 <0.25
Dedifferentiated liposarcoma	UZLX-STS202	1.75	2.5
Dedifferentiated liposarcoma	UZLX-STS207	1.5	0.5
Extraskeletal osteosarcoma	UZLX-STS234	1.7	1
Leiomyosarcoma	UZLX-STS111	2.77778	1.88889
Leiomyosarcoma	UZLX-STS81	1.7	0.5
Leiomyosarcoma	UZLX-STS149	1.16667	0.5
Leiomyosarcoma	UZLX-STS22	1.375	0.25
MPNST	UZLX-STS257	2.125	1.25
MPNST	UZLX-STS39	2.5	2.5
MPNST	UZLX-STS39X	2	2.5
MPNST	UZLX-STS57	1.57143	0.285714
Myxofibrosarcoma	UZLX-STS274	3	1.83333
Myxofibrosarcoma	UZLX-STS132	1.25	0.625
Myxofibrosarcoma	UZLX-STS89	1.41667	0.416667
Pleomorphic rhabdomyosarcoma	UZLX-STS116X	1.25	0.75
Pulmonary artery intimal sarcoma	UZLX-STS185	1.75	1
Pulmonary artery intimal sarcoma	UZLX-STS185Z	1.33333	0.5
Sarcoma NOS	UZLX-STS186	1.125	1.25
Sarcoma NOS	UZLX-STS177	1.5	0.785714
Telangiectatic extraskeletal osteosarcoma	UZLX-STS119	2.125	0.75
Myxofibrosarcoma	UZLX-STS263	1	1.28571
Leiomyosarcoma	UZLX-STS149X	1	1.25
Rhabdomyosarcoma NOS	UZLX-STS172	0.733333	2.06667
Malignant peripheral nerve sheath tumor	UZLX-STS197X	2.75	0
Malignant peripheral nerve sheath tumor	UZLX-STS197	2.5	0
Sarcoma NOS	UZLX-STS240	2.4	0
Leiomyosarcoma	UZLX-STS171	2.33333	0
Undifferentiated pleomorphic sarcoma	UZLX-STS104X	0.5	1.75
Leiomyosarcoma	UZLX-STS242	0.875	1.125
Mesenchymal chondrosarcoma	UZLX-STS41	1.8	0.1
DDLPS	UZLX-STS124	0.285714	1.58333
Myxofibrosarcoma	UZLX-STS163	0.857143	0.928571
Myxofibrosarcoma	UZLX-STS132X	1.75	0
Leiomyosarcoma	UZLX-STS140A	0.875	0.75
Undifferentiated pleomorphic sarcoma	UZLX-STS104	0.125	1.5
Leiomyosarcoma	UZLX-STS128	1.5625	0
Synovial sarcoma	UZLX-STS189A	1.33333	0.0833333
Undifferentiated pleomorphic sarcoma	UZLX-STS125	1.375	0
DDLPS	UZLX-STS5	1.375	0
Myxofibrosarcoma	UZLX-STS255B	0.833333	0.5
Leiomyosarcoma	UZLX-STS140AZ	0.5	0.833333
Ewing-like sarcoma (CIC-DUX4 rearranged round cell sarcoma-	UZLX-STS134	0.0555556	1.22222
Synovial sarcoma	UZLX-STS7_2X	0.75	0.5
Undifferentiated pleomorphic sarcoma	UZLX-STS211AX	0.25	1
Myxoinflammatory fibroblastic sarcoma	UZLX-STS179	0.444444	0.666667
Dedifferentiated liposarcoma	UZLX-STS158	0.75	0.333333
Myxofibrosarcoma	UZLX-STS285	0.8	0.222222
Epithelioid hemangio-endothelioma	UZLX-STS15	1	0
MPNST	UZLX-STS57Z	1	0
Malignant peripheral nerve sheath tumor	UZLX-STS197A	0.833333	0.166667
DDLPS	UZLX-STS112	0.25	0.75
Dedifferentiated liposarcoma	UZLX-STS188	0	1
Undifferentiated pleomorphic sarcoma	UZLX-STS211	0	1
MPNST	UZLX-STS57X	0	1
Myxofibrosarcoma	UZLX-STS169	0.875	0
Pulmonary artery intimal sarcoma	UZLX-STS122F	0.125	0.75
Undifferentiated pleomorphic sarcoma	UZLX-STS211A	0.5	0.333333
Dedifferentiated liposarcoma	UZLX-STS289	0.5	0.333333
Myxofibrosarcoma	UZLX-STS126	0.8	0
Myxofibrosarcoma	UZLX-STS59A	0.25	0.5
DDLPS	UZLX-STS3	0.222222	0.444444
Myxofibrosarcoma	UZLX-STS59AF	0.166667	0.5
Synovial sarcoma	UZLX-STS276	0.6	0
Myxofibrosarcoma	UZLX-STS216	0.3	0.3
Myxofibrosarcoma	UZLX-STS126X	0.5	0
Dedifferentiated liposarcoma	UZLX-STS200	0.5	0
Dedifferentiated liposarcoma	UZLX-STS204X	0.5	0
Sarcoma NOS	UZLX-STS270	0.5	0
Undifferentiated pleomorphic sarcoma	UZLX-STS84	0	0.5
Synovial sarcoma	UZLX-STS7_2	0.416667	0
DDLPS	UZLX-STS3X	0	0.25
Dedifferentiated liposarcoma	UZLX-STS204	0.1	0

### Sheet: Whole tissue section results
Sarcoma histotype	PDX Model ID	Passage	PDE3A	SLFN12
Leiomyosarcoma	UZLX-STS111	13	1	2
Leiomyosarcoma	UZLX-STS149X	4	0	0
PAIS	UZLX-STS185	10	1	2
dedifferentiated liposarcoma	UZLX-STS202	4	0	3
Extrasceletal osteosarcoma	UZLX-STS234	9	0	0
MPNST	UZLX-STS257	9	1	1
MFS	UZLX-STS263	9	0	1
MFS	UZLX-STS274	7	3	2
Sarcoma NOS	UZLX-STS186	7	0	0
MPNST	UZLX-STS39X	10	1	3
